# A genetic screen identifies new steps in oocyte maturation that enhance proteostasis in the immortal germ lineage

**DOI:** 10.1101/2020.08.31.276006

**Authors:** Madhuja Samaddar, Jérôme Goudeau, Melissa Sanchez, David H. Hall, K. Adam Bohnert, Maria Ingaramo, Cynthia Kenyon

**Affiliations:** Calico Life Sciences LLC, South San Francisco, CA 94080, USA; Department of Molecular and Cellular Biology, University of California, Berkeley, CA 94720, USA; Dominick P. Purpura Department of Neuroscience, Albert Einstein College of Medicine, New York, NY 01461, USA

## Abstract

Somatic cells age and die, but the germ-cell lineage is immortal. In *C. elegans*, germline immortality involves proteostasis renewal at the beginning of each new generation, when oocyte-maturation signals from sperm trigger the clearance of carbonylated proteins and protein aggregates. Here, we explore the cell biology of this proteostasis renewal in the context of a whole-genome RNAi screen. Oocyte maturation signals are known to trigger protein-aggregate removal via lysosome acidification. Our findings suggest that lysosomes are acidified as a consequence of changes in ER activity that permit assembly of the lysosomal V-ATPase, which in turn allows lysosomes to clear the aggregates via microautophagy. We define two functions for mitochondria, both of which appear to be independent of ATP generation. Many genes from the screen also regulate lysosome acidification and age-dependent protein aggregation in the soma, suggesting a fundamental mechanistic link between proteostasis renewal in the germline and somatic longevity.
