## Supplemental Table 1 for "A genetic screen identifies new steps in oocyte maturation that enhance proteostasis in the immortal germ lineage"

### Sheet: RHO-1 screen final candidates
Number	Chromosome	Gene name	Gene code	Biological process	Phenotype strength (GFP::RHO-1 aggregates)	Fertility status	Subjected to orthogonal verification (NMY-2::GFP)	Phenotype strength (NMY-2::GFP aggregates)	Comments
1	I	rpl-7	F53G12.10	Protein synthesis	Intermediate	Sterile
2	I	spe-15	F47G6.4	Spermatogenesis	Intermediate	Fertile, reduced			Required for spermatogenesis; not analyzed further
3	I	eif-3.H	C41D11.2	Protein synthesis	Intermediate	Fertile
4	I	let-502	C10H11.9	Cytoskeleton organization	Subtle	Fertile	Yes	Subtle
5	I	pat-10	F54C1.7	Cytoskeleton organization	Strong	Sterile	Yes	Intermediate
6	I	gld-2	ZC308.1	RNA processing	Intermediate	Sterile
7	I	adr-1*	H15N14.1	RNA processing	Subtle	Fertile			* RNAi clone likely targets nsf-1 instead; not analyzed further
8	I	pbs-7	F39H11.5	Protein degradation	Intermediate	Fertile, reduced	Yes	Subtle
9	I	lin-41	C12C8.3	RNA processing	Strong	Sterile
10	I	skr-2	F46A9.4	Protein degradation	Subtle	Fertile
11	I	vab-10	ZK1151.1	Cytoskeleton organization	Intermediate	Fertile, reduced	Yes	Intermediate
12	I		E03H4.8	Vesicle-mediated transport	Intermediate	Fertile, reduced
13	I	rps-20	Y105E8A.16	Protein synthesis	Strong	Sterile	Yes	Strong
14	I	tln-1	Y71G12B.11	Cytoskeleton organization	Intermediate	Sterile	Yes	Intermediate
15	I	imb-1	F28B3.8	Protein import into nucleus	Strong	Sterile	Yes	Subtle	Classified as orphan
16	I	vha-16	C30F8.2	Lysosome acidification	Intermediate	Sterile
17	I	rpl-17	Y48G8AL.8	Protein synthesis	Intermediate	Sterile
18	I	rps-15	F36A2.6	Protein synthesis	Strong	Sterile	Yes	Intermediate
19	I	atp-3	F27C1.7	ATP synthesis-coupled proton transport	Intermediate	Fertile, reduced	Yes	Subtle
20	I	rab-11.1	F53G12.1	Vesicle-mediated transport	Strong	Sterile	Yes	Intermediate
21	I	spcs-1	C34B2.10	Protein targeting to ER	Intermediate	Fertile, reduced	Yes	Intermediate
22	II	fkh-6	B0286.5	Transcription regulation	Strong	Sterile			Required for male gonad development; not analyzed further
23	II	toe-1	ZK430.1	RNA processing	Subtle	Fertile, reduced
24	II	zyg-12	ZK546.1	Cytoskeleton-dependent transport	Intermediate	Sterile	Yes	Intermediate
25	II	mog-5	EEED8.5	RNA processing	Intermediate	Sterile
26	II	dhs-5*	F56D1.5	Oxidation-reduction process	Intermediate	Fertile			* RNAi clone likely targets daz-1 instead; not analyzed further
27	II	ani-2	K10B2.5	Cytoskeleton organization	Strong	Sterile	Yes	Strong
28	II	hsp-4	F43E2.8	Protein Folding in ER	Intermediate	Fertile, reduced	Yes	Intermediate
29	II	cct-1	T05C12.7	Protein Folding	Intermediate	Fertile	Yes	Intermediate
30	II	ect-2	T19E10.1	Cytoskeleton/actin filament-based process	Strong	Fertile, reduced	Yes	Strong
31	II	vha-4	T01H3.1	Lysosome acidification	Strong	Sterile
32	II	cct-2	T21B10.7	Protein Folding	Intermediate	Sterile
33	III	lgc-46	Y71D11A.5	Chloride ion transport	Intermediate	Fertile, reduced	Yes	Subtle	Classified as orphan
34	III	ubl-1	H06I04.4	Protein synthesis	Strong	Sterile
35	III	rpl-3	F13B10.2	Protein synthesis	Strong	Sterile	Yes	Intermediate
36	III	cct-5	C07G2.3	Protein Folding	Strong	Sterile	Yes	Strong
37	III		Y53F4B.13	RNA processing	Intermediate	Sterile
38	III	let-711	F57B9.2	RNA processing	Intermediate	Sterile
39	III	rpn-6.1	F57B9.10	Protein degradation	Intermediate	Fertile, reduced	Yes	Intermediate
40	III	ubc-18	R01H2.6	Protein degradation	Intermediate	Fertile, reduced
41	III	cgh-1	C07H6.5	RNA processing	Intermediate	Fertile, reduced	Yes	Intermediate
42	III	aco-2	F54H12.1	TCA cycle, energy production	Subtle	Fertile, reduced	Yes	Subtle	Classified as orphan
43	III	pbs-6	C02F5.9	Protein degradation	Strong	Sterile	Yes	Strong
44	III	ess-2	F42H10.7	RNA processing	Intermediate	Fertile, reduced	Yes	Subtle
45	III	sca-1	K11D9.2	Calcium ion transport	Subtle	Fertile
46	III	cyk-4	K08E3.6	Signal transduction	Intermediate	Fertile			RHO-1 is a target; not analyzed further
47	III	pat-3	ZK1058.2	Cytoskeleton organization	Strong	Sterile	Yes	Intermediate
48	III	rars-1	F26F4.10a.1	Protein synthesis	Subtle	Fertile, reduced
49	III	mlc-7	K08E3.10	Cytoskeleton organization	Strong	Sterile	Yes	Subtle
50	III	rpn-2	C23G10.4	Protein degradation	Intermediate	Sterile	Yes	Intermediate
51	III	rpn-3	C30C11.2	Protein degradation	Intermediate	Fertile, reduced
52	III	rpl-9	R13A5.8	Protein synthesis	Strong	Sterile
53	III	rpl-21	C14B9.7	Protein synthesis	Intermediate	Sterile	Yes	Intermediate
54	III	vha-2	R10E11.2	Lysosome acidification	Intermediate	Fertile, reduced	Yes	Intermediate
55	III	vha-1	R10E11.8	Lysosome acidification	Strong	Sterile
56	III	rps-3	C23G10.3	Protein synthesis	Intermediate	Sterile
57	III	rps-22	F53A3.3	Protein synthesis	Strong	Sterile
58	III	rps-1	F56F3.5	Protein synthesis	Intermediate	Sterile
59	III	atp-2	C34E10.6	ATP synthesis-coupled proton transport	Subtle	Sterile	Yes	Subtle
60	III	act-5	T25C8.2	Cytoskeleton organization	Strong	Sterile	Yes	Intermediate
61	III	pqn-45	F56F3.1	Protein synthesis	Intermediate	Sterile	Yes	Subtle
62	IV	vha-19	Y55H10A.1	Lysosome acidification	Intermediate	Sterile	Yes	Subtle
63	IV	vha-8	C17H12.14	Lysosome acidification	Strong	Fertile, reduced	Yes	Intermediate
64	IV	itr-1	F33D4.2	Calcium ion transport	Strong	Sterile	Yes	Subtle
65	IV	rpn-7	F49C12.8	Protein degradation	Strong	Sterile
66	IV	deb-1	ZC477.9	Cytoskeleton constituent	Strong	Sterile	Yes	Strong
67	IV	copb-2	F38E11.5	Vesicle-mediated transport	Strong	Sterile	Yes	Intermediate
68	IV	sec-24.1	F12F6.6	Vesicle-mediated transport	Intermediate	Sterile	Yes	Subtle
69	IV	par-5	M117.2	Cell cycle regulation	Subtle	Fertile	Yes	Subtle	Classified as orphan
70	IV	fat-6	VZK822L.1	Fatty acid biosynthesis/lipid desaturase	Subtle	Fertile	Yes	No aggregates	Did not pass orthogonal screening; not analyzed further
71	IV	sar-1	ZK180.4	Vesicle-mediated transport	Intermediate	Sterile	Yes	Intermediate
72	V	vha-13	Y49A3A.2	Lysosome acidification	Strong	Sterile	Yes	Intermediate
73	V	rps-27	F56E10.4	Protein synthesis	Intermediate	Fertile, reduced
74	V	act-3	T04C12.4	Cytoskeleton organization	Strong	Sterile	Yes	Strong
75	V	act-2	T04C12.5	Cytoskeleton organization	Strong	Sterile	Yes	Intermediate
76	V	act-1	T04C12.6	Cytoskeleton organization	Strong	Sterile	Yes	Strong
77	V	srpa-68	F55C5.8	Protein targeting to ER	Intermediate	Sterile	Yes	Subtle
78	V	rps-16	T01C3.6	Protein synthesis	Strong	Sterile
79	V	daf-21	C47E8.5.1	Protein Folding	Intermediate	Fertile, reduced	Yes	Subtle
80	V	xpo-1	ZK742.1	Protein export from nucleus	Intermediate	Fertile	Yes	Subtle	Classified as orphan
81	V	srab-17	T11A5.2	Chemosensory receptor	Subtle	Fertile	Yes	Subtle	Classified as orphan
82	V	rmd-2	C27H6.4	Regulator of microtubule dynamics	Subtle	Fertile	Yes	Subtle	Classified as orphan
83	V	let-413	F26D11.11	Polarity establishment	Subtle	Fertile	Yes	No aggregates	Did not pass orthogonal screening; not analyzed further
84	X	vha-12	F20B6.2	Lysosome acidification	Strong	Sterile	Yes	Strong
85	X	kin-2	R07E4.6	Protein phosphorylation	Subtle	Fertile	Yes	Subtle	Classified as orphan
86	X	ttr-14	T05A10.3	TransThyretin-Related family domain	Strong	Sterile	Yes	Intermediate	Classified as orphan
87	X	dlg-1	C25F6.2a.1	Polarity establishment	Subtle	Fertile	Yes	Subtle	Classified as orphan
88	X	hsp-3	C15H9.6	Protein Folding in ER	Subtle	Fertile
