## Supplemental Table 2 for "A genetic screen identifies new steps in oocyte maturation that enhance proteostasis in the immortal germ lineage"

### Sheet: C. elegans strains
	Supplementary File 2: Worm strains used in this study
	Strain Name	Genotype	Source
	N2E	WT	Kenyon lab collection (originally from CGC)
	CF4101	fem-1(hc17ts) IV	Kenyon Lab collection
	SA115	unc-119(ed3) III; tjIs1[Ppie-1::gfp::rho-1 Cbr-unc-119(+)]	Kenyon lab collection (originally from CGC)
	JJ1473	unc-119(ed3) III; zuIs45[Pnmy-2::nmy-2::gfp Cbr-unc-119(+)] V	Kenyon lab collection (originally from CGC)
	CF4115	fem-1(hc17) IV; tjIs1[Ppie-1::gfp::rho-1 Cbr-unc-119(+)]	Kenyon Lab collection (Bohnert and Kenyon, 2017)
	CF4151	fem-1(hc17) IV; zuIs45[Pnmy-2::nmy-2::gfp Cbr-unc-119(+)] V	Kenyon Lab collection (Bohnert and Kenyon, 2017)
	OCF15	unc-119(ed3) III; ocfIs2 [Ppie-1:mCherry::sp12::pie-1 3'UTR Cbr-unc-119(+)]	Caenorhabditis Genetics Center (CGC)
	CF4542	fem-1(hc17ts) IV; ocfIs2[Ppie-1:mCherry::sp12::pie-1 3'UTR Cbr-unc-119(+)]	This study
	CF4552	tjIs1[Ppie-1::gfp::rho-1 Cbr-unc-119(+)]; ocfIs2 [Ppie-1:mCherry::sp12::pie-1 3'UTR Cbr-unc-119(+)]	This study
	CF4557	fem-1(hc17ts) IV; tjIs1[Ppie-1::gfp::rho-1 Cbr-unc-119(+)]; ocfIs2 [Ppie-1:mCherry::sp12::pie-1 3'UTR Cbr-unc-119(+)]	This study
	CF4559	zuIs45[Pnmy-2::nmy-2::gfp Cbr-unc-119(+)] V; ocfIs2 [Ppie-1:mCherry::sp12::pie-1 3'UTR Cbr-unc-119(+)]	This study
	CF4560	fem-1(hc17ts) IV; zuIs45[Pnmy-2::nmy-2::gfp Cbr-unc-119(+)] V; ocfIs2 [Ppie-1:mCherry::sp12::pie-1 3'UTR Cbr-unc-119(+)]	This study
	PHX1049	vha-13(syb1049[gfp::vha-13]) V	Kenyon Lab collection (Goudeau et al., 2021)
	PHX731	vha-13(syb731[wrmScarlet::vha-13]) V	Kenyon Lab collection (Goudeau et al., 2021)
	PHX1198	ieSi65[sun-1p::TIR1::sun-1 3’UTR Cbr-unc-119(+)] II; unc-119(ed3) III; vha-11(syb1198[vha-11::gfp::degron]/+) IV	SunyBiotech (for this study)
	PHX1363	vha-4(syb1363[wrmScarlet::vha-4]/+) II	SunyBiotech (for this study)
	PHX1317	vha-7(syb1317[vha-7::wrmScarlet]) IV	SunyBiotech (for this study)
	PHX1414	sybSi35[Ppie-1::gfp::vha-13::vha-13 3’UTR Cbr-unc-119(+)] II; unc-119(ed3) III	SunyBiotech (for this study)
	CF4599	sybSi35[Ppie-1::gfp::vha-13::vha-13 3’UTR Cbr-unc-119(+)] II; unc-119(ed3/+) III; fem-1(hc17ts) IV	This study
	PHX2690	sybIs2690[Ppie-1::vha-7::wrmScarlet::vha-7 3'UTR Cbr-unc-119(+)] I; unc-119(ed3) III	SunyBiotech (for this study)
	CF4582	muIs252[Peft-3::split-wrmScarlet1-10::unc-54 3'UTR Cbr-unc-119(+)] II; unc-119(ed3) III	Kenyon Lab collection (Goudeau et al., 2021)
	CF4609	muIs252[Peft-3::split-wrmScarlet1-10::unc-54 3'UTR Cbr-unc-119(+)] II; kin-19(muIs259[linker::split-wrmScarlet11]) unc-119(ed3) III	This study
	DCL565	rde-1(mkc36) V	Di Chen Lab (Zou et al., 2019)
	DCL569	mkcSi13 [sun-1p::rde-1::sun-1 3′UTR unc-119(+)] II; rde-1(mkc36) V	Di Chen Lab (Zou et al., 2019)
	CB1490	ali-1(e1934) him-5(e1490) V	Kenyon lab collection (originally from Cori Bargmann)
	AM140	rmIs132 [unc-54p::Q35::YFP]	Kenyon lab collection (originally from Richard I. Morimoto)
	Note: CRISPR/Cas9 knock-in attempted but lethal	vha-13::wrmScarlet	SunyBiotech (for this study)
	Note: CRISPR/Cas9 knock-in attempted but lethal	vha-4::wrmScarlet	SunyBiotech (for this study)
