## Supplemental Table 3 for "A genetic screen identifies new steps in oocyte maturation that enhance proteostasis in the immortal germ lineage"

### Sheet: Additional targeted searches
Candidates from primary screen discarded during validation (passed only one validation round of three)
Number	Gene name	Gene code			Top gene ontology terms (process) enriched in this set of genes
1	T21E3.1				GO term	P-value
2	Y110A7A.17	mat-1			macromolecule localization	6.34e-06
3	T19B4.2	npp-7			cellular localization	7.27e-06
4	C34G6.7	stam-1			establishment of localization in cell	6.02e-05
5	F43G9.10	mfap-1			intracellular transport	9.38e-05
6	F52F12.4	lsl-1
7	F59C6.4	exos-3
8	Y105E8A.16	rps-20
9	T13B5.7	lips-13
10	K05F6.7	fbxb-54
11	F36H5.5	fbxb-53
12	ZK430.7
13	F09E5.1	pkc-3
14	C32D5.3
15	ZK1067.1	kin-7
16	F22B5.2	eif-3.G
17	F54C9.10	arl-1
18	F32A11.3
19	Y42G9A.4	mvk-1
20	C13B9.3	copd-1
21	B0280.3	rpia-1
22	F37C12.14
23	C50C3.6	prp-6
24	R13A5.1	cup-5
25	C30C11.2	rpn-3
26	Y56A3A.10	fbxb-22
27	Y55B1BR.2
28	F58A4.9	rpac-19
29	C09B9.4
30	M117.2	par-5
31	CD4.4	vps-37	ESCRT subunit
32	F29G9.4	fos-1
33	F38E1.8	srsx-22
34	C50F4.5	his-41
35	F55A11.2	syx-5
36	R31.3	osm-6
37	T26C11.6	ceh-21
38	F53A9.10	tnt-2
39	T21C9.2	vps-54	ESCRT subunit
